# Metabolic diversity in commensal protists regulates intestinal immunity and trans-kingdom competition

**DOI:** 10.1101/2022.08.26.505490

**Authors:** Elias R. Gerrick, Soumaya Zlitni, Patrick T. West, Matthew M. Carter, Claire M. Mechler, Matthew R. Olm, Elisa B. Caffrey, Jessica A. Li, Steven K. Higginbottom, Christopher J. Severyn, Frauke Kracke, Alfred M. Spormann, Justin L. Sonnenburg, Ami S. Bhatt, Michael R. Howitt

**Author notes:** These authors contributed equally (Soumaya Zlitni, Patrick T. West, Matthew M. Carter).

## Abstract

The microbiota influences intestinal health and physiology, yet the contributions of commensal protists to the gut environment have been largely overlooked. Here, we identified several new rodent- and human-associated parabasalid protists. Genomic and metabolomic analyses of murine parabasalids from the genus *Tritrichomonas* revealed species-level differences in the excretion of the metabolite succinate. This metabolic dissimilarity results in distinct small intestinal immune responses during protist colonization. Metabolic differences between *Tritrichomonas* species also determine their ecological niche within the microbiota. By manipulating dietary fibers and developing *in vitro* protist culture, we show that different parabasalid species preferentially rely on dietary polysaccharides or mucus glycans. These polysaccharide preferences create trans-kingdom competition with specific commensal bacteria, which affects intestinal immunity in a diet-dependent manner. Our findings reveal unappreciated diversity in commensal parabasalids, elucidate differences in commensal protist metabolism, and suggest how dietary interventions could regulate their impact on gut health.
