## Supplemental Table 1 for "Metabolic diversity in commensal protists regulates intestinal immunity and trans-kingdom competition"

### Sheet: Sheet1
Parabasalid	Host	Anatomical site	Phylogenetic Class
Tritrichomonas_casperi	Rodent	Intestine	Tritrichomonadea
Tritrichomonas_musculis	Rodent	Intestine	Tritrichomonadea
Tritrichomonas_foetus	Cattle	Urogenital tract	Tritrichomonadea
Trichomonas_vaginalis	Human	Urogenital tract	Trichomonadea
Monocercomonas_colubrorum	Reptile	Intestine	Tritrichomonadea
Pentatrichomonas_hominis	Human	Intestine	Trichomonadea
Simplicimonas_similis	Rodent	Intestine	Tritrichomonadea
Trichomonas_gallinae	Bird	Intestine	Trichomonadea
Hexamastix_coercens	Reptile	Intestine	Honigbergiellida
Trichomonas_tenax	Human	Mouth	Trichomonadea
Dientamoeba_fragilis	Human	Intestine	Tritrichomonadea
Trichomitus_batrachorum	Reptile	Intestine	Hypotrichomonadea
Hypotrichomonas_acosta	Reptile	Intestine	Hypotrichomonadea
Histomonas_meleagridis	Bird	Intestine	Tritrichomonadea
Hexamastix_mitis	Reptile	Intestine	Honigbergiellida
Parahistomonas_wenrechi	Bird	Intestine	Tritrichomonadea
Cochlosoma_anatis	Bird	Intestine	Trichomonadea
Monotrichomonas_carabina	N/A	N/A	Honigbergiellida
Honigbergiella_ruminatium	Cattle	Intestine	Honigbergiellida
Lophomonas_blattarum	Insect	Intestine	Cristamonadea
Descovina_lepida	Insect	Intestine	Cristamonadea
Trichonympha_agilis	Insect	Intestine	Trichonymphea
Hoplonympha_natator	Insect	Intestine	Trichonymphea
Teranympha_mirabilis	Insect	Intestine	Trichonymphea
Heliconympha_glossotermitis	Insect	Intestine	Trichonymphea
Holomastigotes_lanceolata	Insect	Intestine	Spirotrichonymphea
Trichomonas_stableri	Bird	Intestine	Trichomonadea
Tetratrichomonas_buttreyi	Cattle	Intestine	Trichomonadea
Simplicomonas_moskowitzi	Rodent	Intestine	Tritrichomonadea
Tritrichomonadida_sp_1012	Cattle	Intestine	Tritrichomonadea
Parabasalia_sp_1653	Human	Intestine	Unknown
Trichomonadida_sp_97	Human	Intestine	Trichomonadea
Bold indicates candidate parabasalids identified in this study
